# ConSeqUMI, an error-free nanopore sequencing pipeline to identify and extract individual nucleic acid molecules from heterogeneous samples

**DOI:** 10.1101/2025.04.03.647077

**Authors:** Adam M. Zahm, Caleb W. Cranney, Alexa N. Gormick, Kathleen E. Rondem, Benjamin Schmitz, Samuel R. Himes, Justin G. English

## Abstract

Nanopore sequencing has revolutionized genetic analysis by offering linkage information across megabase-scale genomes. However, the high intrinsic error rate of nanopore sequencing impedes the analysis of complex heterogeneous samples, such as viruses, bacteria, complex libraries, and edited cell lines. Achieving high accuracy in single-molecule sequence identification would significantly advance the study of diverse genomic populations, where clonal isolation is traditionally employed for complete genomic frequency analysis. Here, we introduce ConSeqUMI, an innovative experimental and analytical pipeline designed to address long-read sequencing error rates using unique molecular indices for precise consensus sequence determination. ConSeqUMI processes nanopore sequencing data without the need for reference sequences, enabling accurate assembly of individual molecular sequences from complex mixtures. We establish robust benchmarking criteria for this platform’s performance and demonstrate its utility across diverse experimental contexts, including mixed plasmid pools, recombinant adeno-associated virus genome integrity, and CRISPR/Cas9-induced genomic alterations. Furthermore, ConSeqUMI enables detailed profiling of human pathogenic infections, as shown by our analysis of SARS-CoV-2 spike protein variants, revealing substantial intra-patient genetic heterogeneity. Lastly, we demonstrate how individual clonal isolates can be extracted directly from sequencing libraries at low cost, allowing for post-sequencing identification and validation of observed variants. Our findings highlight the robustness of ConSeqUMI in processing sequencing data from UMI-labeled molecules, offering a critical tool for advancing genomic research.

**GRAPHICAL ABSTRACT:** 
