## Supplementary material for "ConSeqUMI, an error-free nanopore sequencing pipeline to identify and extract individual nucleic acid molecules from heterogeneous samples": Tables

### Sheet: S1-Oligos
	Table S1 - Oligonucleotides
	Primer	Number	Sequence (5 '-> 3')
	UMI_luc_fwd	1	GAGTGTGGCTCTTCGGATNNNYRNNNYRNNNYRNNNCACCTTCGTGACTTCCCATT
	UMI_bGH_rev	2	GTGGGACTGCTGATGACGACTGATNNNYRNNNYRNNNYRNNNGCGATGCAATTTCCTCATTT
	UMI_amp_fwd	3	GAGTGTGGCTCTTCGGAT
	UMI_amp_rev	4	GTGGGACTGCTGATGACGACTGAT
	GNA15_fwd	5	ATTGTCTCATGAGCGGATACATA
	GNA15_rev	6	GCGAAACGATCCTCATCCTGTCTC
	UMI_CMV_fwd	7	GAGTGTGGCTCTTCGGATNNNYRNNNYRNNNYRNNNGTACGGTGGGAGGTCTATAT
	AAV_UMI_fwd	8	GAGTGTGGCTCTTCGGATNNNYRNNNYRNNNYRNNNGGAATCTTTGCAGCTAATGGA
	AAV_UMI_rev	9	GAGTGTGGCTCTTCGGATNNNYRNNNYRNNNYRNNNATTTTGGACATAGGCAGCGCACC
	U6_pUMI_fwd	10	GCAGCATATGTCTAGAGGATGAGGGCCTATTTCCCATGATT
	AAV_pUMI_rev	11	ACCAGCTCTAGAGTTTAAAGATGTCCGCACGTGGTTACCTA
	UMI_pull_fwd_01	12	GACTGGCCTGCACCAAGC
	UMI_pull_rev_01	13	TGATTCTCAGCATATCGTAAGA
	UMI_pull_fwd_02	14	TCTTCGGATTATTATAATATATTATTT
	UMI_pull_rev_02	15	TGATTCGTAGGTCACATTGAGT
	dPTP_UMI_00001_fwd	16	CCTCGGCGTATACTGCGG
	dPTP_UMI_00001_rev	17	CCACATAATGGATTATAC
	dPTP_UMI_00002_fwd	18	TCCCGCGCCGCTGTGTAC
	dPTP_UMI_00002_rev	19	AGGCACTTCGGATCACGT
	SARS_UMI_rev	20	GTGGGACTGCTGATGACGACTGATNNNYRNNNYRNNNYRNNNGTACGCGCAAACAGTCTGAA
	SARS_UMI_fwd_new	21	TTGCGTTCCTAGCGCCTATATTTGTNNNYRNNNYRNNNYRNNNCGGGTGTTGCTATGCCTAAT
	pcDNA_UMI_fwd	22	TTGCGTTCCTAGCGCCTATATTTGTNNNYRNNNYRNNNYRNNNGCCAGCAAAAGGCCAGGAAC
	U6_UMI_fwd	23	GAGTGTGGCTCTTCGGATNNNYRNNNYRNNNYRNNNGAGGGCCTATTTCCCATGATT
	SARS-CoV-2_fwd	24	CGGGTGTTGCTATGCCTAAT
	SARS-CoV-2_rev	25	GTACGCGCAAACAGTCTGAA
	hsaIRF3_fwd	26	TTCTGAGTCTTAGAGAAAAAGGAACTG
	hsaIRF3_rev	27	TTTACCACCTCTGGCATATACTAATTC
	hsaIRF3_fwd_EcoRI	28	ATTATTGAATTCTGAGTCTTAGAGAAAAAGGAACTG
	hsaIRF3_rev_EcoRI	29	ATTATTGAATTCTTTACCACCTCTGGCATATACTAATTC
	UMI_ampF_new2	30	TTGCGTTCCTAGCGCCTATATTTGT
	M13_fwd	31	TGTAAAACGACGGCCAGT
	M13_rev	32	CAGGAAACAGCTATGACCATG
	sgRNA_SYBRForw	33	CCGTAACTTGAAAGTATTTCG
	sgRNA_SYBRRev	34	TCAAGTTGATAACGGACTAG
	Gene Fragments	Sequence (5 '-> 3')
	U6-IRF3_sgRNA	ACTCCATCACTAGGGGTTCCTGCGGCCGCAGAGGGCCTATTTCCCATGATTCCTTCATATTTGCATATACGATACAAGGCTGTTAGAGAGATAATTAGAATTAATTTGACTGTAAACACAAAGATATTAGTACAAAATACGTGACGTAGAAAGTAATAATTTCTTGGGTAGTTTGCAGTTTTAAAATTATGTTTTAAAATGGACTATCATATGCTTACCGTAACTTGAAAGTATTTCGATTTCTTGGCTTTATATATCTTGTGGAAAGGACGAAACGTGCGGCTCTTGTTCACCCGTTTTAGAGCTAGAAATAGCAAGTTAAAATAAGGCTAGTCCGTTATCAACTTGAAAAAGTGGCACCGAGTCGGTGCTTTTTTGAATTCGCTAGCTAGGTCTTGA…
	Sanger Primer	Sequence (5 '-> 3')
	Barcode UMI	CAGATGGCTGGCAACTAGAA
	dPTP	#16-19 above

### Sheet: S2-PCR
	Table S2 - PCR conditions
	Primer-based	1st PCR(s)				UMI labeling PCR				Amplification PCR
	Experiment	Polymerase	Primers	Conditions		Polymerase	Primers	Conditions		Polymerase	Primers	Conditions
	Barcode amplicon	N/A				Platinum SuperFi II	1,2	2 cycles of: 98℃ for 10 sec, 60℃ for 10 sec, 72℃ for 15 sec		Platinum SuperFi II	3,4	35 cycles of: 98℃ for 10 sec, 60℃ for 10 sec, 72℃ for 15 sec
	Plasmid pool	N/A				Platinum SuperFi II	2,7	2 cycles of: 98℃ for 10 sec, 60℃ for 10 sec, 72℃ for 90 sec		Platinum SuperFi II	3,4	35 cycles of: 98℃ for 10 sec, 60℃ for 10 sec, 72℃ for 90 sec
	Longitudinal plasmid	N/A				Platinum SuperFi II	22,2	2 cycles of: 98℃ for 10 sec, 60℃ for 10 sec, 72℃ for 1 min 45 sec		Platinum SuperFi II	30,4	35 cycles of: 98℃ for 10 sec, 60℃ for 10 sec, 72℃ for 1 min 45 sec
	dPTP mutagenesis	PrimeSTAR Max	5,6	35 cycles of: 98℃ for 10 sec, 55℃ for 8 sec, and 72℃ for 30 sec		Platinum SuperFi II	2,7	2 cycles of: 95℃ for 10 sec, 55℃ for 10 sec, 72℃ for 60 sec		PrimeSTAR Max	3,4	35 cycles of: 98℃ for 10 sec, 55℃ for 10 sec, 72℃ for 20 sec
	Repeated PCR	PrimeSTAR Max	5,6	35 cycles of: 98℃ for 10 sec, 55℃ for 8 sec, and 72℃ for 30 sec		Platinum SuperFi II	2,7	2 cycles of: 98℃ for 10 sec, 60℃ for 10 sec, 72℃ for 60 sec		PrimeSTAR Max	3,4	35 cycles of: 98℃ for 10 sec, 60℃ for 10 sec, 72℃ for 20 sec
	Repeated PCR	Platinum SuperFi II	5,6	35 cycles of: 98℃ for 10 sec, 60℃ for 10 sec, and 72℃ for 50 sec		Platinum SuperFi II	2,7	2 cycles of: 98℃ for 10 sec, 55℃ for 10 sec, 72℃ for 25 sec		Platinum SuperFi II	3,4	35 cycles of: 98℃ for 10 sec, 55℃ for 10 sec, 72℃ for 25 sec
	AAV (Generated)	Platinum SuperFi II	10,11	30 cycles of: 98℃ for 10 sec, 60℃ for 10 sec, and 72℃ for 2 min		Platinum SuperFi II	23,9	2 cycles of: 98℃ for 10 sec, 60℃ for 10 sec, 72℃ for 2 min		Platinum SuperFi II	3,4	35 cycles of: 98℃ for 10 sec, 60℃ for 10 sec, 72℃ for 2 min
	AAV (Commercial)	N/A				Platinum SuperFi II	8,9	2 cycles of: 98℃ for 10 sec, 60℃ for 10 sec, 72℃ for 2 min		Platinum SuperFi II	3,4	35 cycles of: 98℃ for 10 sec, 60℃ for 10 sec, 72℃ for 2 min
	SARS-CoV-2	Platinum SuperFI	24,25	30 cycles of: 98℃ for 10 sec, 55℃ for 10 sec, and 72℃ for 3 min 15 sec		Platinum SuperFi II	21,20	2 cycles of: 98℃ for 10 sec, 55℃ for 10 sec, 72℃ for 3 min 15 sec		PrimeSTAR Max	30,4	35 cycles of: 98℃ for 10 sec, 55℃ for 15 sec, 72℃ for 35 sec
	Plasmid-based	1st PCR				2nd PCR				Retrieval PCR
	Experiment	Polymerase	Primers	Conditions		Polymerase	Primers	Conditions		Polymerase	Primers	Conditions
	SpCas9	PrimeSTAR Max	26,27	20 cycles of: 98℃ for 10 sec, 55℃ for 5 sec, and 72℃ for 15 sec		PrimeSTAR Max	28,29	25 cycles of: 98℃ for 10 sec, 55℃ for 5 sec, 72℃ for 15 sec		Platinum SuperFi II	31,32	35 cycles of: 98℃ for 10 sec, 60℃ for 10 sec, 72℃ for 2 min
	Target isolation
	Experiment	Polymerase	Primers	Conditions
	Barcode amplicon	Platinum SuperFi II	12-15	35 cycles of: 98℃ for 10 sec, 60℃ for 10 sec, and 72℃ for 15 sec
	dPTP molecule A	Platinum SuperFi II	16,17	35 cycles of: 98℃ for 10 sec, 60℃ for 10 sec, and 72℃ for 45 sec
	dPTP molecule B	Platinum SuperFi II	18,19	35 cycles of: 98℃ for 10 sec, 55℃ for 10 sec, and 72℃ for 45 sec
	qPCR
	Experiment	Polymerase	Primers	Conditions
	AAV Titer	FastStart Taq	33,34	50 cycles of: 98℃ for 15 sec and 60℃ for 60 sec

### Sheet: S3-Plasmids
	Table S3 - Plasmids of plasmid pool experiment
	Plasmid	Full Sequence (5'->3')	Amplicon (5'->3')
	pcDNA3.1_Signal-Flag-DRD2	GACGGATCGGGAGATCTCCCGATCCCCTATGGTGCACTCTCAGTACAATCTGCTCTGATGCCGCATAGTTAAGCCAGTATCTGCTCCCTGCTTGTGTGTTGGAGGTCGCTGAGTAGTGCGCGAGCAAAATTTAAGCTACAACAAGGCAAGGCTTGACCGACAATTGCATGAAGAATCTGCTTAGGGTTAGGCGTTTTGCGCTGCTTCGCGATGTACGGGCCAGATATACGCGTTGACATTGATTATTGACTAGTTATTAATAGTAATCAATTACGGGGTCATTAGTTCATAGCCCATATATGGAGTTCCGCGTTACATAACTTACGGTAAATGGCCCGCCTGGCTGACCGCCCAACGACCCCCGCCCATTGACGTCAATAATGACGTATGTTCCCATAG…	AAGCAGAGCTCTCTGGCTAACTAGAGAACCCACTGCTTACTGGCTTATCGAAATTAATACGACTCACTATAGGGAGACCCAAGCTGGCTAGCGTTTAAACTTAAGCTTGGTACCGAGCTCGGATCCACTAGTCCAGTGTGGTGGAATTCTGCAGATATCCAGCACAGTGGCGGCCGCGCCACCATGAAGACGATCATCGCCCTGAGCTACATCTTCTGCCTGGTATTCGCCGACTACAAGGACGATGATGACGCCAGCATCGATATGGATCCTCTGAATCTGTCATGGTATGACGATGATCTGGAAAGGCAAAACTGGTCCCGGCCGTTTAATGGATCAGATGGTAAAGCAGATCGGCCTCACTACAATTACTACGCCACACTGCTCACCCTCCTCATT…
	pcDNA3.1(-)/Myc-His A	GACGGATCGGGAGATCTCCCGATCCCCTATGGTGCACTCTCAGTACAATCTGCTCTGATGCCGCATAGTTAAGCCAGTATCTGCTCCCTGCTTGTGTGTTGGAGGTCGCTGAGTAGTGCGCGAGCAAAATTTAAGCTACAACAAGGCAAGGCTTGACCGACAATTGCATGAAGAATCTGCTTAGGGTTAGGCGTTTTGCGCTGCTTCGCGATGTACGGGCCAGATATACGCGTTGACATTGATTATTGACTAGTTATTAATAGTAATCAATTACGGGGTCATTAGTTCATAGCCCATATATGGAGTTCCGCGTTACATAACTTACGGTAAATGGCCCGCCTGGCTGACCGCCCAACGACCCCCGCCCATTGACGTCAATAATGACGTATGTTCCCATAG…	AAGCAGAGCTCTCTGGCTAACTAGAGAACCCACTGCTTACTGGCTTATCGAAATTAATACGACTCACTATAGGGAGACCCAAGCTGGCTAGCGTTTAAACGGGCCCTCTAGACTCGAGCGGCCGCCACTGTGCTGGATATCTGCAGAATTCCACCACACTGGACTAGTGGATCCGAGCTCGGTACCAAGCTTGGGCCCGAACAAAAACTCATCTCAGAAGAGGATCTGAATAGCGCCGTCGACCATCATCATCATCATCATTGAGTTTAAACGGTCTCCAGCTTAAGTTTAAACCGCTGATCAGCCTCGACTGTGCCTTCTAGTTGCCAGCCATCTGTTGTTTGCCCCTCCCCCGTGCCTTCCTTGACCCTGGAAGGTGCCACTCCCACTGTCCTTTCC…
	pcDNA3.1(+)_mGreenLantern	GACGGATCGGGAGATCTCCCGATCCCCTATGGTGCACTCTCAGTACAATCTGCTCTGATGCCGCATAGTTAAGCCAGTATCTGCTCCCTGCTTGTGTGTTGGAGGTCGCTGAGTAGTGCGCGAGCAAAATTTAAGCTACAACAAGGCAAGGCTTGACCGACAATTGCATGAAGAATCTGCTTAGGGTTAGGCGTTTTGCGCTGCTTCGCGATGTACGGGCCAGATATACGCGTTGACATTGATTATTGACTAGTTATTAATAGTAATCAATTACGGGGTCATTAGTTCATAGCCCATATATGGAGTTCCGCGTTACATAACTTACGGTAAATGGCCCGCCTGGCTGACCGCCCAACGACCCCCGCCCATTGACGTCAATAATGACGTATGTTCCCATAG…	AAGCAGAGCTCTCTGGCTAACTAGAGAACCCACTGCTTACTGGCTTATCGAAATTAATACGACTCACTATAGGGAGACCCAAGCTTGGTACCGAGCTCGGATCCACTAGTAACGGCCGCCAGTGTGCTGGAATTCGGCATGGTGAGCAAGGGCGAGGAGCTGTTCACCGGGGTGGTGCCCATCCTGGTCGAGCTGGACGGCGACGTAAACGGCCACAAGTTCAGCGTCCGCGGCGAGGGCGAGGGCGATGCCACCAACGGCAAGCTGACCCTGAAGTTCATCTGCACCACCGGCAAGCTGCCCGTGCCCTGGCCCACCCTCGTGACCACCTTAGGCTACGGCGTGGCCTGCTTCGCCCGCTACCCCGACCACATGAAGCAGCACGACTTCTTCAAGTCC…
	pcDNA3.1(-)_eGFP	GACGGATCGGGAGATCTCCCGATCCCCTATGGTGCACTCTCAGTACAATCTGCTCTGATGCCGCATAGTTAAGCCAGTATCTGCTCCCTGCTTGTGTGTTGGAGGTCGCTGAGTAGTGCGCGAGCAAAATTTAAGCTACAACAAGGCAAGGCTTGACCGACAATTGCATGAAGAATCTGCTTAGGGTTAGGCGTTTTGCGCTGCTTCGCGATGTACGGGCCAGATATACGCGTTGACATTGATTATTGACTAGTTATTAATAGTAATCAATTACGGGGTCATTAGTTCATAGCCCATATATGGAGTTCCGCGTTACATAACTTACGGTAAATGGCCCGCCTGGCTGACCGCCCAACGACCCCCGCCCATTGACGTCAATAATGACGTATGTTCCCATAG…	AAGCAGAGCTCTCTGGCTAACTAGAGAACCCACTGCTTACTGGCTTATCGAAATTAATACGACTCACTATAGGGAGACCCAAGCTGGCTAGCGTTTAAACGGGCCCTCTAGACTCGAGCGGCCGCATGGTGAGCAAGGGCGAGGAGCTGTTCACCGGGGTGGTGCCCATCCTGGTCGAGCTGGACGGCGACGTAAACGGCCACAAGTTCAGCGTGTCCGGCGAGGGCGAGGGCGATGCCACCTACGGCAAGCTGACCCTGAAGTTCATTTGCACCACCGGCAAGCTGCCCGTGCCCTGGCCCACCCTCGTGACCACCCTGACCTACGGCGTGCAGTGCTTCAGCCGCTACCCCGACCACATGAAGCAGCACGACTTCTTCAAGTCCGCCATGCCCGAAG…
	pcDNA5/FRT/Signal-Flag-HTR2A	GACGGATCGGGAGATCTCCCGATCCCCTATGGTGCACTCTCAGTACAATCTGCTCTGATGCCGCATAGTTAAGCCAGTATCTGCTCCCTGCTTGTGTGTTGGAGGTCGCTGAGTAGTGCGCGAGCAAAATTTAAGCTACAACAAGGCAAGGCTTGACCGACAATTGCATGAAGAATCTGCTTAGGGTTAGGCGTTTTGCGCTGCTTCGCGATGTACGGGCCAGATATACGCGTTGACATTGATTATTGACTAGTTATTAATAGTAATCAATTACGGGGTCATTAGTTCATAGCCCATATATGGAGTTCCGCGTTACATAACTTACGGTAAATGGCCCGCCTGGCTGACCGCCCAACGACCCCCGCCCATTGACGTCAATAATGACGTATGTTCCCATAG…	AAGCAGAGCTCTCCCTATCAGTGATAGAGATCTCCCTATCAGTGATAGAGATCGTCGACGAGCTCGTTTAGTGAACCGTCAGATCGCCTGGAGACGCCATCCACGCTGTTTTGACCTCCATAGAAGACACCGGGACCGATCCAGCCTCCGGACTCTAGCGTTTAAACTTAAGCTTGGTACCGAGCTCGGATCCACTAGTCCAGTGTGGTGGAATTCTGCAGATATCCAGCACAGTGGCGGCCGCGCCACCATGAAGACGATCATCGCCCTGAGCTACATCTTCTGCCTGGTATTCGCCGACTACAAGGACGATGATGACGCCAGCATCGATATGGATATCTTGTGCGAGGAGAATACCTCACTGTCCAGCACAACTAACTCTCTCATGCAGCTCAATGA…
	pcDNA3.1_Signal-Flag-ADRB2	GACGGATCGGGAGATCTCCCGATCCCCTATGGTGCACTCTCAGTACAATCTGCTCTGATGCCGCATAGTTAAGCCAGTATCTGCTCCCTGCTTGTGTGTTGGAGGTCGCTGAGTAGTGCGCGAGCAAAATTTAAGCTACAACAAGGCAAGGCTTGACCGACAATTGCATGAAGAATCTGCTTAGGGTTAGGCGTTTTGCGCTGCTTCGCGATGTACGGGCCAGATATACGCGTTGACATTGATTATTGACTAGTTATTAATAGTAATCAATTACGGGGTCATTAGTTCATAGCCCATATATGGAGTTCCGCGTTACATAACTTACGGTAAATGGCCCGCCTGGCTGACCGCCCAACGACCCCCGCCCATTGACGTCAATAATGACGTATGTTCCCATAG…	AAGCAGAGCTCTCTGGCTAACTAGAGAACCCACTGCTTACTGGCTTATCGAAATTAATACGACTCACTATAGGGAGACCCAAGCTGGCTAGCGTTTAAACGGGCCCTCTAGACTCGAGCGGCCGCGCCACCATGAAGACGATCATCGCCCTGAGCTACATCTTCTGCCTGGTATTCGCCGACTACAAGGACGATGATGACGCCAGCATCGATATGGGGCAACCTGGCAATGGATCAGCTTTTCTCCTCGCCCCTAATCGGAGCCACGCTCCCGACCACGATGTGACTCAGCAGAGAGACGAGGTCTGGGTTGTAGGCATGGGTATTGTGATGTCACTGATCGTCCTGGCAATTGTGTTCGGCAACGTCCTCGTCATTACTGCTATTGCAAAGTTCGAGC…
	pcDNA3.1_TAS2R4	GACGGATCGGGAGATCTCCCGATCCCCTATGGTGCACTCTCAGTACAATCTGCTCTGATGCCGCATAGTTAAGCCAGTATCTGCTCCCTGCTTGTGTGTTGGAGGTCGCTGAGTAGTGCGCGAGCAAAATTTAAGCTACAACAAGGCAAGGCTTGACCGACAATTGCATGAAGAATCTGCTTAGGGTTAGGCGTTTTGCGCTGCTTCGCGATGTACGGGCCAGATATACGCGTTGACATTGATTATTGACTAGTTATTAATAGTAATCAATTACGGGGTCATTAGTTCATAGCCCATATATGGAGTTCCGCGTTACATAACTTACGGTAAATGGCCCGCCTGGCTGACCGCCCAACGACCCCCGCCCATTGACGTCAATAATGACGTATGTTCCCATAG…	AAGCAGAGCTCTCTGGCTAACTAGAGAACCCACTGCTTACTGGCTTATCGAAATTAATACGACTCACTATAGGGAGACCCAAGCTGGCTAGCGTTTAAACTTAAGCTTATGCTTCGGTTATTCTATTTCTCTGCTATTATTGCCTCAGTTATTTTAAATTTTGTAGGAATCATTATGAATCTGTTTATTACAGTGGTCAATTGCAAAACTTGGGTCAAAAGCCATAGAATCTCCTCTTCTGATAGGATTCTGTTCAGCCTGGGCATCACCAGGTTTCTTATGCTGGGACTATTTCTGGTGAACACCATCTACTTCGTCTCTTCAAATACGGAAAGGTCAGTCTACCTGTCTGCTTTTTTTGTGTTGTGTTTCATGTTTTTGGACTCGAGCAGTGTCTGG…
	pcDNA3.1_TAS2R9	GACGGATCGGGAGATCTCCCGATCCCCTATGGTGCACTCTCAGTACAATCTGCTCTGATGCCGCATAGTTAAGCCAGTATCTGCTCCCTGCTTGTGTGTTGGAGGTCGCTGAGTAGTGCGCGAGCAAAATTTAAGCTACAACAAGGCAAGGCTTGACCGACAATTGCATGAAGAATCTGCTTAGGGTTAGGCGTTTTGCGCTGCTTCGCGATGTACGGGCCAGATATACGCGTTGACATTGATTATTGACTAGTTATTAATAGTAATCAATTACGGGGTCATTAGTTCATAGCCCATATATGGAGTTCCGCGTTACATAACTTACGGTAAATGGCCCGCCTGGCTGACCGCCCAACGACCCCCGCCCATTGACGTCAATAATGACGTATGTTCCCATAG…	AAGCAGAGCTCTCTGGCTAACTAGAGAACCCACTGCTTACTGGCTTATCGAAATTAATACGACTCACTATAGGGAGACCCAAGCTGGCTAGCGTTTAAACTTAAGCTTATGCCAAGTGCAATAGAGGCAATATATATTATTTTAATTGCTGGTGAATTGACCATAGGGATTTGGGGAAATGGATTCATTGTACTAGTTAACTGCATTGACTGGCTCAAAAGAAGAGATATTTCCTTGATTGACATCATCCTGATCAGCTTGGCCATCTCCAGAATCTGTCTGCTGTGTGTAATATCATTAGATGGCTTCTTTATGCTGCTCTTTCCAGGTACATATGGCAATAGCGTGCTAGTAAGCATTGTGAATGTTGTCTGGACATTTGCCAATAATTCAAGTCTC…
	pcDNA3.1_TAS2R19	GACGGATCGGGAGATCTCCCGATCCCCTATGGTGCACTCTCAGTACAATCTGCTCTGATGCCGCATAGTTAAGCCAGTATCTGCTCCCTGCTTGTGTGTTGGAGGTCGCTGAGTAGTGCGCGAGCAAAATTTAAGCTACAACAAGGCAAGGCTTGACCGACAATTGCATGAAGAATCTGCTTAGGGTTAGGCGTTTTGCGCTGCTTCGCGATGTACGGGCCAGATATACGCGTTGACATTGATTATTGACTAGTTATTAATAGTAATCAATTACGGGGTCATTAGTTCATAGCCCATATATGGAGTTCCGCGTTACATAACTTACGGTAAATGGCCCGCCTGGCTGACCGCCCAACGACCCCCGCCCATTGACGTCAATAATGACGTATGTTCCCATAG…	AAGCAGAGCTCTCTGGCTAACTAGAGAACCCACTGCTTACTGGCTTATCGAAATTAATACGACTCACTATAGGGAGACCCAAGCTGGCTAGCGTTTAAACTTAAGCTTATGATGTGTTTTCTGCTCATCATTTCATCAATTCTGGTAGTGTTTGCATTTGTTCTTGGAAATGTTGCCAATGGCTTCATAGCCCTAGTAAATGTCATTGACTGGGTTAACACACGAAAGATCTCCTCAGCTGAGCAAATTCTCACTGCTCTGGTGGTCTCCAGAATTGGTTTACTCTGGGTCATGTTATTCCTTTGGTATGCAACTGTGTTTAATTCTGCTTTATATGGTTTAGAAGTAAGAATTGTTGCTTCTAATGCCTGGGCTGTAACGAACCATTTCAGCATGTGG…
	pcDNA3.1_TAS2R39	GACGGATCGGGAGATCTCCCGATCCCCTATGGTGCACTCTCAGTACAATCTGCTCTGATGCCGCATAGTTAAGCCAGTATCTGCTCCCTGCTTGTGTGTTGGAGGTCGCTGAGTAGTGCGCGAGCAAAATTTAAGCTACAACAAGGCAAGGCTTGACCGACAATTGCATGAAGAATCTGCTTAGGGTTAGGCGTTTTGCGCTGCTTCGCGATGTACGGGCCAGATATACGCGTTGACATTGATTATTGACTAGTTATTAATAGTAATCAATTACGGGGTCATTAGTTCATAGCCCATATATGGAGTTCCGCGTTACATAACTTACGGTAAATGGCCCGCCTGGCTGACCGCCCAACGACCCCCGCCCATTGACGTCAATAATGACGTATGTTCCCATAG…	AAGCAGAGCTCTCTGGCTAACTAGAGAACCCACTGCTTACTGGCTTATCGAAATTAATACGACTCACTATAGGGAGACCCAAGCTGGCTAGCGTTTAAACTTAAGCTTATGCTAGGGAGATGTTTTCCTCCAGACACCAAAGAGAAGCAACAGCTCAGAATGACTAAACTCTGCGATCCTGCAGAAAGTGAATTGTCGCCATTTCTCATCACCTTAATTTTAGCAGTTTTACTTGCTGAATACCTCATTGGTATCATTGCAAATGGTTTCATCATGGCTATACATGCAGCTGAATGGGTTCAAAATAAGGCAGTTTCCACAAGTGGCAGGATCCTGGTTTTCCTGAGTGTATCCAGAATAGCTCTCCAAAGCCTCATGATGTTAGAAATTACCATCAGC…
	pcDNA3.1_Flag-ACKR3	GACGGATCGGGAGATCTCCCGATCCCCTATGGTGCACTCTCAGTACAATCTGCTCTGATGCCGCATAGTTAAGCCAGTATCTGCTCCCTGCTTGTGTGTTGGAGGTCGCTGAGTAGTGCGCGAGCAAAATTTAAGCTACAACAAGGCAAGGCTTGACCGACAATTGCATGAAGAATCTGCTTAGGGTTAGGCGTTTTGCGCTGCTTCGCGATGTACGGGCCAGATATACGCGTTGACATTGATTATTGACTAGTTATTAATAGTAATCAATTACGGGGTCATTAGTTCATAGCCCATATATGGAGTTCCGCGTTACATAACTTACGGTAAATGGCCCGCCTGGCTGACCGCCCAACGACCCCCGCCCATTGACGTCAATAATGACGTATGTTCCCATAG…	AAGCAGAGCTCTCTGGCTAACTAGAGAACCCACTGCTTACTGGCTTATCGAAATTAATACGACTCACTATAGGGAGACCCAAGCTGGCTAGCGTTTAAACTTAAGCTTGGCCGCCGCCACCATGGACTACAAGGACGATGATGACAAACCCGGTACCGATCTGCATCTCTTCGACTACTCAGAGCCAGGGAACTTCTCGGACATCAGCTGGCCATGCAACAGCAGCGACTGCATCGTGGTGGACACGGTGATGTGTCCCAACATGCCCAACAAAAGCGTCCTGCTCTACACGCTCTCCTTCATTTACATTTTCATCTTCGTCATCGGCATGATTGCCAACTCCGTGGTGGTCTGGGTGAATATCCAGGCCAAGACCACAGGCTATGACACGCACTGCTA…
	pcDNA3.1_Signal-Flag-DRD1	GACGGATCGGGAGATCTCCCGATCCCCTATGGTGCACTCTCAGTACAATCTGCTCTGATGCCGCATAGTTAAGCCAGTATCTGCTCCCTGCTTGTGTGTTGGAGGTCGCTGAGTAGTGCGCGAGCAAAATTTAAGCTACAACAAGGCAAGGCTTGACCGACAATTGCATGAAGAATCTGCTTAGGGTTAGGCGTTTTGCGCTGCTTCGCGATGTACGGGCCAGATATACGCGTTGACATTGATTATTGACTAGTTATTAATAGTAATCAATTACGGGGTCATTAGTTCATAGCCCATATATGGAGTTCCGCGTTACATAACTTACGGTAAATGGCCCGCCTGGCTGACCGCCCAACGACCCCCGCCCATTGACGTCAATAATGACGTATGTTCCCATAG…	AAGCAGAGCTCTCTGGCTAACTAGAGAACCCACTGCTTACTGGCTTATCGAAATTAATACGACTCACTATAGGGAGACCCAAGCTGGCTAGCGTTTAAACGGGCCCTCTAGACTCGAGCGGCCGCCACTGTGCTGGATATCTGCAGAATTCCACCACACTGGACTAGTGGATCCGCCACCATGAAGACGATCATCGCCCTGAGCTACATCTTCTGCCTGGTATTCGCCGACTACAAGGACGATGATGACGCCAGCATCGATATGCGCACATTGAATACTTCAGCGATGGACGGAACGGGCCTCGTGGTCGAACGGGACTTTAGCGTTAGAATTCTTACCGCTTGCTTCCTGTCACTGCTTATCCTGTCTACTCTCCTGGGTAATACACTTGTGTGCGCC…
	pcDNA3.1(+)_GNA15	GACGGATCGGGAGATCTCCCGATCCCCTATGGTGCACTCTCAGTACAATCTGCTCTGATGCCGCATAGTTAAGCCAGTATCTGCTCCCTGCTTGTGTGTTGGAGGTCGCTGAGTAGTGCGCGAGCAAAATTTAAGCTACAACAAGGCAAGGCTTGACCGACAATTGCATGAAGAATCTGCTTAGGGTTAGGCGTTTTGCGCTGCTTCGCGATGTACGGGCCAGATATACGCGTTGACATTGATTATTGACTAGTTATTAATAGTAATCAATTACGGGGTCATTAGTTCATAGCCCATATATGGAGTTCCGCGTTACATAACTTACGGTAAATGGCCCGCCTGGCTGACCGCCCAACGACCCCCGCCCATTGACGTCAATAATGACGTATGTTCCCATAG…	AAGCAGAGCTCTCTGGCTAACTAGAGAACCCACTGCTTACTGGCTTATCGAAATTAATACGACTCACTATAGGGAGACCCAAGCTGGCTAGCGTTTAAACTTAAGCTTGGTACCACCATGGCCCGCTCGCTGACCTGGCGCTGCTGCCCCTGGTGCCTGACGGAGGATGAGAAGGCCGCCGCCCGGGTGGACCAGGAGATCAACAGGATCCTCTTGGAGCAGAAGAAGCAGGACCGCGGGGAGCTGAAGCTGCTGCTTTTGGGCCCAGGCGAGAGCGGGAAGAGCACCTTCATCAAGCAGATGCGGATCATCCACGGCGCCGGCTACTCGGAGGAGGAGCGCAAGGGCTTCCGGCCCCTGGTCTACCAGAACATCTTCGTGTCCATGCGGGCCATGATC…
	pcDNA3.1_zeo_tetO_GPR85	GACGGATCGGGAGATCTCCCGATCCCCTATGGTCGACTCTCAGTACAATCTGCTCTGATGCCGCATAGTTAAGCCAGTATCTGCTCCCTGCTTGTGTGTTGGAGGTCGCTGAGTAGTGCGCGAGCAAAATTTAAGCTACAACAAGGCAAGGCTTGACCGACAATTGCATGAAGAATCTGCTTAGGGTTAGGCGTTTTGCGCTGCTTCGCGATGTACGGGCCAGATATACGCGTTGACATTGATTATTGACTAGTTATTAATAGTAATCAATTACGGGGTCATTAGTTCATAGCCCATATATGGAGTTCCGCGTTACATAACTTACGGTAAATGGCCCGCCTGGCTGACCGCCCAACGACCCCCGCCCATTGACGTCAATAATGACGTATGTTCCCATAG…	AAGCAGAGCTCTCCCTATCAGTGATAGAGATCTCCCTATCAGTGATAGAGATCGTCGACGAGCTCGTTTAGTGAACCGTCAGATCTCTAGAAGCTGGGTACCAGCTGCTAGCAAGCTTGCTAGCATGAAGACGATCATCGCCCTGAGCTACATCTTCTGCCTGGTATTCGCCGACTACAAGGACGATGATGACGCCAGCATCGATATGGCCAACTATTCCCACGCCGCGGACAACATCCTGCAGAATCTGTCACCTCTCACTGCCTTTTTGAAGCTCACCAGTCTGGGGTTTATTATTGGTGTAAGCGTAGTAGGTAACCTTCTGATCAGTATTCTGCTTGTAAAAGACAAGACTTTGCATCGCGCCCCGTACTACTTCTTGCTGGATCTCTGTTGCAG…

### Sheet: S4-pcDNA errors
	Table S4 - pcDNA mix errors
							Expected errors from PCR (2 cycles)
	Plasmid	Amplicon size (bp)	Total clusters	Bases sequenced	Mismatches	Observed error rate	Top CI	Mean	Bottom CI
	pcDNA3.1_Signal-Flag-DRD2	1733	66	114378	0	0	0.126731	0.101568	0.0766333
	pcDNA3.1(-)/Myc-His A	404	1787	721948	10	1.38514e-05	0.799918	0.64109	0.483705
	pcDNA3.1(+)_mGreenLantern	1011	289	292179	1	3.42256e-06	0.323734	0.259455	0.19576
	pcDNA3.1(-)_eGFP	1104	10088	11137152	36	3.23242e-06	12.34	9.88979	7.46189
	pcDNA5/FRT/Signal-Flag-HTR2A	1884	155	292020	4	1.36977e-05	0.323558	0.259314	0.195653
	pcDNA3.1_Signal-Flag-ADRB2	1720	218	722666	0	0	0.800714	0.641727	0.484186
	pcDNA3.1_TAS2R4	1201	1037	1495242	7	4.68152e-06	1.65673	1.32777	1.00181
	pcDNA3.1_TAS2R9	1240	490	607600	1	1.64582e-06	0.673221	0.539549	0.407092
	pcDNA3.1_TAS2R19	1201	222	266622	0	0	0.295417	0.23676	0.178637
	pcDNA3.1_TAS2R39	1318	152	200336	3	1.49748e-05	0.221972	0.177898	0.134225
	pcDNA3.1_Flag-ACKR3	1383	141	195003	1	5.12813e-06	0.216063	0.173163	0.130652
	pcDNA3.1_Signal-Flag-DRD1	1827	377	688779	3	4.35553e-06	0.763167	0.611636	0.461482
	pcDNA3.1(+)_GNA15	1379	566	780514	7	8.96845e-06	0.86481	0.693096	0.522944
	pcDNA3.1_zeo_tetO_GPR85	1437	194	278778	1	3.58708e-06	0.308886	0.247555	0.186781
	Total	N/A	15782	17793217	74	4.15889e-06	19.7149	15.8004	11.9215

### Sheet: S5-Flags
	Table S5 - Commands and flags
	Experiment	Program	Input	Command and flags executed	Output
	Barcode amplicon
	Plasmid pool	Minimap2	Consensus sequences from ConSeqUMI and the sequences of pool plasmids	minimap2 -a --MD	Alignment to expected plasmid sequences
		Samtools	SAM file	samtools view -b	Alignment in BAM format
		Samtools	BAM file	samtools sort	Sorted alignment in BAM format
		Samtools	BAM file (sorted)	samtools mpileup -d 100000	Base calls in Pileup format
		counts.py	Pileup file	python counts.py	CSV with nucleotide counts at each position
		Filter BAM	BAM file	(Galaxy) { "filters": [ { "id": "1", "tag": "NM:>0" } ], "rule": "" }	BAM file containing only reads with errors
	Longitudinal plasmid	Minimap2	Consensus sequences from ConSeqUMI and the amplicon template sequence	minimap2 -ax map-ont	Alignment to expected amplicon sequence
		Samtools	SAM file	samtools view -b	Alignment in BAM format
		Samtools	BAM file	samtools sort	Sorted alignment in BAM format
		Samtools	BAM file (sorted)	samtools mpileup -d 100000	Base calls in Pileup format
		counts.py	Pileup file	python counts.py	CSV with nucleotide counts at each position
	Repeated PCR	Minimap2	Consensus sequences from ConSeqUMI and the amplicon template sequence	minimap2 -ax asm20 --MD	Alignment to expected amplicon sequence
		Samtools	SAM file	samtools view -b	Alignment in BAM format
		Samtools	BAM file	samtools sort	Sorted alignment in BAM format
		Samtools	BAM file (sorted)	samtools mpileup -d 100000	Base calls in Pileup format
		counts.py	Pileup file	python counts.py	CSV with nucleotide counts at each position
	dPTP mutagenesis	Minimap2	Consensus sequences from ConSeqUMI and the amplicon template sequence	minimap2 -ax asm20 --MD	Alignment to expected amplicon sequence
		Samtools	SAM file	samtools view -b	Alignment in BAM format
		Samtools	BAM file	samtools sort	Sorted alignment in BAM format
		Samtools	BAM file (sorted)	samtools mpileup -d 100000	Base calls in Pileup format
		counts.py	Pileup file	python counts.py	CSV with nucleotide counts at each position
	AAV (Generated)	Filter sequences by length	Consensus sequences from ConSeqUMI	(Galaxy) python fasta_filter_by_length.py consensus.fasta 2247 0	FASTA with consensus sequences 2247 bp or more in length
		Minimap2	Filtered consensus sequences and the amplicon template sequence	minimap2 --splice -a -G2300 --MD	Alignment to expected amplicon sequence
		Samtools	SAM file	samtools view -b	Alignment in BAM format
		Samtools	BAM file	samtools sort	Sorted alignment in BAM format
		Samtools	BAM file (sorted)	samtools mpileup -d 100000	Base calls in Pileup format
		counts.py	Pileup file	python counts.py	CSV with nucleotide counts at each position
	AAV (Commercial)	Minimap2	Consensus sequences from ConSeqUMI and the amplicon template sequence	minimap2 --splice -a -G2300 --MD	Alignment to expected amplicon sequence
		Samtools	SAM file	samtools view -b	Alignment in BAM format
		Samtools	BAM file	samtools sort	Sorted alignment in BAM format
		Samtools	BAM file (sorted)	samtools mpileup -d 100000	Base calls in Pileup format
		counts.py	Pileup file	python counts.py	CSV with nucleotide counts at each position
	SpCas9	Minimap2	Consensus sequences from ConSeqUMI and the amplicon template sequence	minimap2 -ax map-ont --MD	Alignment to expected amplicon sequence
		Samtools	SAM file	samtools view -h -F 4	SAM file containing only mapped reads
		Samtools fastx	SAM file of mapped reads	(Galaxy)	FASTA file of mapped reads
		FASTA Width	FASTA file of mapped reads	(Galaxy) fasta_formatter -w 0 -o	Single line FASTA file of mapped reads
		Trim sequences	Single line FASTA file of mapped reads	(Galaxy) fastx_trimmer -v -f 1597 -l 1696	FASTA file of 100 bp surrounding sgRNA cut site of mapped reads
		Collapse	FASTA file of trimmed mapped reads	(Galaxy) fastx_collapser -v -o	Collapsed FASTA version of trimmed mapped reads
		Minimap2	Collapsed trimmed reads FASTA and the amplicon template sequence	minimap2 -ax splice --MD	Alignment of trimmed reads to expected amplicon sequence
		Collapse	Single line FASTA file of mapped reads	(Galaxy) fastx_collapser -v -o	Collapsed FASTA version of untrimmed mapped reads
		Minimap2	Collapsed FASTA and the amplicon template sequence	minimap2 -ax splice --MD	Alignment of untrimmed reads to expected amplicon sequence
	SARS-CoV-2	FASTA Width	FASTA file of consensus sequences from ConSeqUMI	(Galaxy) fasta_formatter -w 0 -o	Single line FASTA file of consensus sequences
		Cutadapt	Single line FASTA file of consensus sequences	(Galaxy) cutadapt -j=5 -g AACAACTAAACGAACA --error-rate=0.1 --times=1 --overlap=3 --action=trim	FASTA file of half trimmed sequences
		Cutadapt	FASTA file of half trimmed sequences	(Galaxy) cutadapt -j=5 -a ACGAACTTATGGATT --error-rate=0.1 --times=1 --overlap=3 --action=trim	FASTA file of trimmed sequences
		Collapse	FASTA file of trimmed sequences	(Galaxy) fastx_collapser -v -o	Collapsed FASTA version of trimmed consensus sequences
		Nextclade	Collapsed FASTA version of trimmed consensus sequences	(Galaxy) nextclade dataset get -n 'sars-cov-2' -o db && ln -s && nextclade run db/	Nextclade TSV report
		Clustal Omega	FASTA file of trimmed sequences	https://www.ebi.ac.uk/jdispatcher/msa/clustalo?outfmt=fa&stype=dna	Aligned trimmed consensus sequences in FASTA format
